# Feeding secondary fermentations with mammalian and fungal culture waste streams increases productivity and resource efficiency

**DOI:** 10.1101/2023.10.17.562659

**Authors:** Ciara Lynch, Federico Cerrone, Kevin E O’Connor, David J O’Connell

**Author notes:** Federico Cerrone and David O’Connell are corresponding authors. **Email:**. **Author Contributions:** CL and FC collected experimental data, CL, FC, and DO’C wrote text, and CL, FC, DO’C and KO’C were responsible for editing. **Competing Interest Statement:** No competing interests to be disclosed.

## Abstract

The evolution of the circular bioeconomy will require the realisation of new value from waste streams generated from all manufacturing processes. Bioprocessing of recombinant proteins and functional foods using animal and microbial fermentations are fast growing industries with increasing volumes of spent culture media waste resulting in significant resource inefficiency. Here Chinese hamster ovary cell spent media (CSM) and *Trametes versicolor* fungal cell spent media (FSM) were used as model waste streams to feed *Escherichia coli* in secondary fermentations. Expression of a recombinant fusion protein was used to measure the value of these streams as feedstuff. *E. coli* cultures fed with either waste stream in bioreactors produced equivalent yields of the protein as those fed with rich microbiological media. Separately CSM was tested as a replacement feed for the fungal cell fermentation producing beta and alpha glucans. This waste-fed fermentation resulted in a 2-fold higher glucan yield than when using standard corn steep liquor feed. Quantitative analysis of the spent media content with mass spectrometry and hplc methods showed significant differences in elemental composition profiles, quantities of individual amino acids and carboxylic acids and levels of carbon sources. These findings underline the versatility of *E.coli* in utilisation of waste media as a feedstuff and show that the range of applications of CHO cell culture media waste are not limited to feeding bacterial fermentation. Exploration of cellular bioprocesses that can efficiently use cell media waste as fermentation feed will be a valuable step towards increased resource efficiency in bioprocessing industries. (249/250).

**Significance Statement:** The expanding range and scale of valuable biomolecular products developed with bioprocessing activities using animal and microbial cells is responsible for the production of hundreds of millions of litres of waste culture media annually. Recycling this waste stream has the potential to decrease the impact of the associated high water and energy consumption contributing to meeting targets for the Paris 2050 Agreement and UN Sustainable Development Goals. This work shows that waste media from distinct bioprocesses can be reused to sustain high-level recombinant protein production in a secondary fermentation and the notable finding that a waste media can add value to a secondary process by increasing its productivity. Efficient valorisation of waste media is an urgent and scientifically valuable objective. (120/120)
