## Supplemental Table 1 for "Feeding secondary fermentations with mammalian and fungal culture waste streams increases productivity and resource efficiency"

### Sheet: Sheet1
Growth Curves - E. coli Flasks
Time (hrs)	0.5	1	1.5	2
LB	0.216	0.381	0.626	-
	0.214	0.387	0.64	-
	0.216	0.387	0.624	-
CSM	0.186	0.3	0.496	0.78
	0.183	0.286	0.464	0.742
	0.191	0.296	0.462	0.724
FSM	0.3373	0.5617	0.8651	-
	0.3546	0.5835	0.8793	-
	0.362	0.5816	0.869	-
Protein Yields - E. coli Flasks
	Replicate 1	Replicate 2	Replicate 3
LB	0.507959	0.482245	0.476939
CSM	0.334583	0.330125	0.33375
FSM	0.22366	0.21556	0.20856
Growth Curves - E. coli Bioreactors
Time (hrs)	1	2	3	4	5	6	7
LB	1.372	3.8	6.52	11.28	-	-	-
CSM	1.182	2.584	4.2	6.12	7.96	9.5	11.2
FSM	0.565	0.936	2.35	4.61	8.3	10.04	-
Protein Yields - E. coli Bioreactors
	Replicate 1	Replicate 2	Replicate 3
LB	1.28464	1.38905	1.20252
CSM	1.27	1.42	1.37
FSM	1.23	1.15	-
