## Supplemental Table 2 for "Feeding secondary fermentations with mammalian and fungal culture waste streams increases productivity and resource efficiency"

### Sheet: Sheet1
	flasks		airlift
	Cell Dry Weight (g/L) at day 8	Average	Cell Dry Weight (g/L) at day 3	Average
media amendment
CSM	6.9		6.6
	7.8		7.47
	7	7.23	7.035	7.035
CSL	9.1		8.7
	5.71		7.3
	8.37	7.73	4.21	6.734
	flasks		airlift
media amendment	Total glucans (% of CDW as w/w)		Total glucans (% of CDW as w/w)
CSM	22.92		31.11
	23.72		34.72
	9.6
CSL	18.73		19.6
	17.58		15.2
	18.15
